# Genome-Wide Analysis of Horizontal Transfer in Non-Model Wild Species from a Natural Ecosystem Reveals New Insights into Genetic Exchange in Plants

**DOI:** 10.1101/2021.12.19.471934

**Authors:** Emilie Aubin, Christel Llauro, Joseph Garrigue, Marie Mirouze, Olivier Panaud, Moaine El Baidouri

## Abstract

**Background:** Horizontal transfer (HT) refers to the exchange of genetic material between divergent species by mechanisms other than reproduction. In recent years, several studies have demonstrated HTs in eukaryotes, particularly in the context of parasitic relationships and in model species. However, very little is known about HT in natural ecosystems, especially those involving non-parasitic wild species, and the nature of the ecological relationships that promote these HTs.

**Results:** In this work, we conducted a pilot study investigating HTs by sequencing the genomes of 17 wild non-model species from a natural ecosystem, the Massane forest, located in southern France. To this end, we developed a new computational pipeline called INTERCHANGE that is able to characterize HTs at the whole genome level without prior annotation and directly in the raw sequencing reads. Using this pipeline, we identified 12 HT events, half of which occurred between lianas and trees. We found that mainly low copy number LTRs retrotransposons from the Copia superfamily were transferred between these wild plant species, especially those of the Ivan and Ale lineages.

**Conclusion:** This study revealed a possible new route for HTs between non-parasitic plants and provides new insights into the genomic characteristics of horizontally transferred DNA in plant genomes.
