## Supplemental Table 1-7 for "Genome-Wide Analysis of Horizontal Transfer in Non-Model Wild Species from a Natural Ecosystem Reveals New Insights into Genetic Exchange in Plants"

### Sheet: Supplementary Table 1
Name	Genus	Species	Family	Genome size	Size (Bytes)	SRA ID
Clementine	Citrus	clementina	Rutaceae	440 Mbp	14.8 Gb	768351
Grapevine	Vitis	vinifera	Vitaceae	400 Mbp	13.8 Gb	6127624
Date palm	Phoenix	dactylifera	Arecaceae	1 Gbp	13.95 Gb	1863511
Peach	Prunus	persica	Rosaceae	300 Mbp	4 Gb	8693137
Poplar	Populus	trichocarpa	Salicaceae	490 Mbp	9.1 Gb	8000133

### Sheet: Supplementary Table 2
Candidates	Species	Identity (%)	Annotation	scaffold size >1kbp	HS	PI	Pass all filters
BO1	Clementine/Grapevine	95	Copia	+	+	+	yes
BO2	Clementine/Grapevine	94	Copia	-	+	+	no
BO3	Grapevine/Poplar	93	Copia	+	+	+	yes
BO4	Grapevine/Poplar	90	Copia	+	+	+	yes
BO7	Peach/Poplar	92	Copia	+	+	+	yes
BC1	Grapevine/Date palm	86	Copia	-	+	+	no
HT1	Grapevine/Date palm	91.35	Copia	+	+	+	yes
HT2	Grapevine/Date palm	95.5	Copia	+	+	+	yes
HT3	Grapevine/Poplar	90.67	Copia	+	+	+	yes
HT4	Peach/Poplar	90.4	Copia	+	+	+	yes
HT5	Peach/Poplar	91.25	Copia	+	+	+	yes
HT6	Grapevine/Poplar	82.48	Copia	+	-	-	no
HT7	Grapevine/Poplar	90	Copia	+	+	-	no
HT8	Grapevine/Poplar	86.4	Copia	+	-	-	no
HT9	Grapevine/Poplar	86.83	Copia	+	-	+	no
HT10	Grapevine/Poplar	83.83	Copia	+	-	-	no
HT11	Grapevine/Poplar	85.17	Copia	+	-	-	no
HT12	Grapevine/Poplar	84.49	Copia	+	-	-	no
HT13	Grapevine/Poplar	85.73	Copia	+	-	+	no
HT14	Grapevine/Poplar	93.46	Gypsy	+	+	-	no
HT15	Peach/Poplar	84.75	Copia	+	-	+	no
HT16	Peach/Poplar	91.71	Copia	+	+	-	no
HT17	Peach/Poplar	89.4	Copia	+	+	-	no
HT18	Peach/Poplar	84.15	Copia	+	-	-	no
HT19	Peach/Poplar	86.47	Copia	+	-	+	no
HT20	Peach/Poplar	85.66	Copia	+	-	-	no
HT21	Peach/Poplar	83.6	Elongation factor 1	+	-	-	no
HT22	Grapevine/Date palm	92.71	Copia	+	+	-	no
HT23	Grapevine/Peach	91.6	Copia	+	+	-	no
HT24	Clementine/Grapevine	86.66	Copia	+	-	-	no
HT25	Clementine/Grapevine	86.88	Copia	+	-	-	no

### Sheet: Supplementary Table 3
Accession	Sample Name	SPUID	Organism	Tax ID	Cultivar	Isolate
SAMN23970720	Black bryony	Black bryony	Dioscorea communis	55634	NA	NA
SAMN23970721	Montpellier maple	Montpellier maple	Acer monspessulanum	168566	NA	NA
SAMN23970722	White Bryony	White Bryony	Bryonia dioica	3652	NA	NA
SAMN23970723	Beech	Beech	Fagus sylvatica	28930	NA	NA
SAMN23970724	Alder	Alder	Alnus glutinosa	3517	NA	NA
SAMN23970725	Hairy Greenweed	Hairy Greenweed	Genista pilosa	238501	NA	NA
SAMN23970726	Whitebeam	Whitebeam	Sorbus aria	186520	NA	NA
SAMN23970727	Wild cherry	Wild cherry	Prunus avium	42229	NA	NA
SAMN23970728	Giant blackberry	Giant blackberry	Rubus ulmifolius	75099	NA	NA
SAMN23970729	Ivy	Ivy	Hedera helix	4052	NA	NA
SAMN23970730	Narrow-leaved ragwort	Narrow-leaved ragwort	Senecio inaequidens	58524	NA	NA
SAMN23970731	Honeysuckle	Honeysuckle	Lonicera periclymenum	213829	NA	NA
SAMN23970732	Sage	Sage	Salvia	21880	NA	NA
SAMN23970733	Ash	Ash	Fraxinus excelsior	38873	NA	NA

### Sheet: Supplementary Table 4
HT_name	Species 1	Species 2	Percent of identity	Annotation	ID1	ID2	Clustering	HS	PI	PD
MaCo01	Alnus glutinosa	Fraxinus excelsior	95.745	Copia	Aln1-reads_Fra2-index_NODE_15_length_4653_cov_16.552666	Fra2-reads_Aln1-index_NODE_20_length_4638_cov_28.780092	Fam02	+	+	+
MaCo02	Hedera helix	Fraxinus excelsior	89.597	Copia	Hed1-reads_Fra2-index_NODE_97_length_1289_cov_4.759901	Fra2-reads_Hed1-index_NODE_91_length_1318_cov_8.809831	Fam10	+	+	+
MaCo02	Hedera helix	Fraxinus excelsior	91.458	Copia	Fra2-reads_Hed1-index_NODE_16_length_2488_cov_11.080050	Hed1-reads_Fra2-index_NODE_16_length_4933_cov_26.259061	Fam10	+	+	+
MaCo03	Fagus sylvatica	Fraxinus excelsior	90.855	Copia	Fag3-reads_Fra2-index_NODE_19_length_4160_cov_4.789126	Fra2-reads_Fag3-index_NODE_18_length_4330_cov_8.448154	Fam12	+	+	+
MaCo04	Acer monspessulanum	Dioscorea communis	90.667	Copia	Ace1-reads_Dio-index_NODE_22_length_2706_cov_12.057436	Dio-reads_Ace1-index_NODE_21_length_2616_cov_22.591965	Fam14	+	+	+
MaCo05	Fraxinus excelsior	Dioscorea communis	89.469	Copia	Fra2-reads_Dio-index_NODE_20_length_3227_cov_4.749206	Dio-reads_Fra2-index_NODE_13_length_2510_cov_12.404439	Fam15	+	+	+
MaCo06	Prunus avium	Dioscorea communis	92.417	Copia	Pru1-reads_Dio-index_NODE_19_length_3078_cov_5.155282	Dio-reads_Pru1-index_NODE_10_length_2379_cov_6.060382	Fam18	+	+	+
MaCo07	Rubus ulmifolius	Dioscorea communis	89.181	Copia	Rub1-reads_Dio-index_NODE_50_length_1353_cov_14.129310	Dio-reads_Rub1-index_NODE_32_length_2349_cov_3.402289	Fam20	+	+	+
MaCo08	Fagus sylvatica	Fraxinus excelsior	90.864	Copia	Fag3-reads_Fra2-index_NODE_94_length_1288_cov_4.871181	Fra2-reads_Fag3-index_NODE_86_length_1317_cov_4.898387	Fam13	+	+	+
MaCo09	Fraxinus excelsior	Dioscorea communis	91.058	Copia	Fra2-reads_Dio-index_NODE_76_length_1388_cov_11.443936	Dio-reads_Fra2-index_NODE_110_length_1097_cov_10.111765	Fam16	+	+	+
MaCo10	Fagus sylvatica	Hedera helix	89.582	Copia	Fag6-reads_Hed1-index_NODE_85_length_1317_cov_8.080645	Hed1-reads_Fag6-index_NODE_91_length_1505_cov_4.665966	Fam21	+	+	+
MaCo11	Alnus glutinosa	Fagus sylvatica	92.007	Copia	Aln1-reads_Fag6-index_NODE_69_length_2314_cov_3.052302	Fag6-reads_Aln1-index_NODE_34_length_3937_cov_2.381865	Fam06	+	+	+
MaGy01	Acer monspessulanum	Fagus sylvatica	97.416	Gypsy	Ace1-reads_Fag3-index_NODE_24_length_4097_cov_15.488060	Fag3-reads_Ace1-index_NODE_70_length_1548_cov_45.742352	Fam27	+	+	+
Cand1	Hedera helix	Fraxinus excelsior	91.803	Copia	Hed1-reads_Fra2-index_NODE_36_length_2864_cov_6.659132	Fra2-reads_Hed1-index_NODE_36_length_2065_cov_8.171026	Fam01	+	-	NA
Cand2	Fagus sylvatica	Hedera helix	92.237	Copia	Hed1-reads_Fag6-index_NODE_16_length_4401_cov_12.381360	Fag6-reads_Hed1-index_NODE_98_length_1168_cov_20.637947	Fam01	+	-	NA
Cand3	Alnus glutinosa	Prunus avium	92.939	Copia	Aln1-reads_Pru1-index_NODE_55_length_2021_cov_6.056070	Pru1-reads_Aln1-index_NODE_49_length_1699_cov_12.996301	Fam01	+	-	NA
Cand4	Prunus avium	Fagus sylvatica	93.162	Copia	Pru1-reads_Fag3-index_NODE_48_length_1871_cov_23.223523	Fag3-reads_Pru1-index_NODE_19_length_4502_cov_14.741921	Fam01	+	-	NA
Cand5	Acer monspessulanum	Prunus avium	93.168	Copia	Ace1-reads_Pru1-index_NODE_14_length_4316_cov_3.897146	Pru1-reads_Ace1-index_NODE_20_length_4512_cov_12.860428	Fam01	+	-	NA
Cand6	Alnus glutinosa	Fraxinus excelsior	93.647	Copia	Aln1-reads_Fra2-index_NODE_53_length_2090_cov_6.633383	Fra2-reads_Aln1-index_NODE_80_length_1493_cov_4.211864	Fam01	+	-	NA
Cand7	Acer monspessulanum	Alnus glutinosa	94.683	Copia	Ace1-reads_Aln1-index_NODE_28_length_3870_cov_3.650409	Aln1-reads_Ace1-index_NODE_63_length_2016_cov_6.302218	Fam01	+	-	NA
Cand8	Alnus glutinosa	Fagus sylvatica	95.515	Copia	Aln1-reads_Fag3-index_NODE_33_length_4464_cov_11.887850	Fag3-reads_Aln1-index_NODE_35_length_4385_cov_12.436630	Fam01	+	-	NA
Cand9	Acer monspessulanum	Fagus sylvatica	96.074	Copia	Ace1-reads_Fag3-index_NODE_14_length_4453_cov_4.641910	Fag3-reads_Ace1-index_NODE_18_length_4427_cov_14.669655	Fam01	+	-	NA
Cand10	Acer monspessulanum	Alnus glutinosa	91.009	Copia	Ace1-reads_Aln1-index_NODE_83_length_1592_cov_3.896370	Aln1-reads_Ace1-index_NODE_80_length_1458_cov_6.556119	Fam03	+	-	NA
Cand11	Hedera helix	Fraxinus excelsior	89.668	Copia	Hed1-reads_Fra2-index_NODE_23_length_3990_cov_13.920010	Fra2-reads_Hed1-index_NODE_46_length_1890_cov_15.860452	Fam03	+	-	NA
Cand12	Rubus ulmifolius	Dioscorea communis	91.754	Copia	Rub1-reads_Dio-index_NODE_28_length_2316_cov_12.192943	Dio-reads_Rub1-index_NODE_58_length_1523_cov_5.743430	Fam03	+	-	NA
Cand13	Alnus glutinosa	Fraxinus excelsior	92.169	Copia	Aln1-reads_Fra2-index_NODE_18_length_4473_cov_15.730209	Fra2-reads_Aln1-index_NODE_25_length_4397_cov_7.468287	Fam03	+	-	NA
Cand14	Fagus sylvatica	Fraxinus excelsior	92.735	Copia	Fag3-reads_Fra2-index_NODE_15_length_4463_cov_21.274054	Fra2-reads_Fag3-index_NODE_56_length_2072_cov_8.451128	Fam03	+	-	NA
Cand15	Fagus sylvatica	Prunus avium	93.511	Copia	Fag3-reads_Pru1-index_NODE_21_length_4372_cov_23.873341	Pru1-reads_Fag3-index_NODE_23_length_4422_cov_8.562255	Fam03	+	-	NA
Cand16	Alnus glutinosa	Prunus avium	94.668	Copia	Aln1-reads_Pru1-index_NODE_20_length_4256_cov_15.742761	Pru1-reads_Aln1-index_NODE_31_length_3344_cov_9.605448	Fam03	+	-	NA
Cand17	Hedera helix	Fagus sylvatica	96.148	Copia	Hed1-reads_Fag6-index_NODE_14_length_4456_cov_20.165563	Fag6-reads_Hed1-index_NODE_84_length_1323_cov_22.768860	Fam03	+	-	NA
Cand18	Alnus glutinosa	Fagus sylvatica	96.501	Copia	Aln1-reads_Fag3-index_NODE_32_length_4470_cov_17.447985	Fag3-reads_Aln1-index_NODE_33_length_4468_cov_27.146436	Fam03	+	-	NA
Cand19	Fraxinus excelsior	Fagus sylvatica	90.141	Copia	Fra2-reads_Fag3-index_NODE_82_length_1350_cov_9.715632	Fag3-reads_Fra2-index_NODE_10_length_4930_cov_46.402844	Fam04	+	-	NA
Cand20	Fagus sylvatica	Acer monspessulanum	92.611	Copia	Ace1-reads_Fag3-index_NODE_69_length_1761_cov_6.236342	Fag3-reads_Ace1-index_NODE_56_length_1869_cov_15.882812	Fam04	+	-	NA
Cand21	Alnus glutinosa	Fraxinus excelsior	87.106	Copia	Aln1-reads_Fra2-index_NODE_85_length_1502_cov_50.360702	Fra2-reads_Aln1-index_NODE_85_length_1397_cov_3.111364	Fam08	+	-	NA
Cand22	Fraxinus excelsior	Dioscorea communis	87.476	Copia	Fra2-reads_Dio-index_NODE_108_length_1018_cov_4.181722	Dio-reads_Fra2-index_NODE_28_length_1841_cov_13.921769	Fam08	+	-	NA
Cand23	Prunus avium	Fagus sylvatica	94.525	Copia	Pru1-reads_Fag6-index_NODE_56_length_1510_cov_19.573622	Fag6-reads_Pru1-index_NODE_20_length_4427_cov_16.290115	Fam09	+	-	NA
Cand24	Alnus glutinosa	Prunus avium	94.976	Copia	Aln1-reads_Pru1-index_NODE_101_length_1120_cov_10.576222	Pru1-reads_Aln1-index_NODE_40_length_2255_cov_14.311295	Fam09	+	-	NA
Cand25	Fagus sylvatica	Fraxinus excelsior	93.973	Copia	Fag3-reads_Fra2-index_NODE_12_length_4749_cov_23.808647	Fra2-reads_Fag3-index_NODE_25_length_3507_cov_43.695918	Fam11	+	-	NA
Cand26	Prunus avium	Dioscorea communis	91.536	Copia	Pru1-reads_Dio-index_NODE_30_length_2181_cov_6.545152	Dio-reads_Pru1-index_NODE_21_length_2031_cov_96.720061	Fam19	+	-	NA
Cand27	Alnus glutinosa	Dioscorea communis	90.007	Copia	Aln1-reads_Dio-index_NODE_38_length_1743_cov_8.916567	Dio-reads_Aln1-index_NODE_73_length_1456_cov_13.335751	Fam23	+	-	NA
Cand28	Fagus sylvatica	Hedera helix	91.14	Copia	Fag6-reads_Hed1-index_NODE_70_length_1533_cov_93.211538	Hed1-reads_Fag6-index_NODE_12_length_4746_cov_10.038338	Fam24	+	-	NA
Cand29	Fagus sylvatica	Alnus glutinosa	96.819	Gypsy	Fag3-reads_Aln1-index_NODE_37_length_4196_cov_69.863559	Aln1-reads_Fag3-index_NODE_77_length_2012_cov_1014.971576	Fam28	+	-	NA
Cand30	Alnus glutinosa	Fagus sylvatica	93.993	hAT	Aln1-reads_Fag3-index_NODE_234_length_1133_cov_6.906250	Fag3-reads_Aln1-index_NODE_147_length_1367_cov_4.000000	Fam33	+	-	NA
Cand31	Alnus glutinosa	Fagus sylvatica	93.548	MuDR	Aln1-reads_Fag3-index_NODE_287_length_1048_cov_9.731205	Fag3-reads_Aln1-index_NODE_178_length_1244_cov_4.690660	Fam34	+	-	NA
Cand32	Alnus glutinosa	Fagus sylvatica	92.427	MuDR	Aln1-reads_Fag3-index_NODE_125_length_1545_cov_5.432561	Fag3-reads_Aln1-index_NODE_71_length_1963_cov_3.271474	Fam35	+	-	NA
Cand33	Alnus glutinosa	Fagus sylvatica	92.742	MuDR	Aln1-reads_Fag3-index_NODE_82_length_1972_cov_7.345119	Fag3-reads_Aln1-index_NODE_101_length_1617_cov_3.414286	Fam36	+	-	NA
Cand34	Alnus glutinosa	Fagus sylvatica	91.085	Gene	Aln1-reads_Fag3-index_NODE_155_length_1386_cov_5.005348	Fag3-reads_Aln1-index_NODE_193_length_1189_cov_2.625899	Fam52	+	-	NA
Cand35	Alnus glutinosa	Fagus sylvatica	91.623	Gene	Aln1-reads_Fag3-index_NODE_150_length_1395_cov_8.918816	Fag3-reads_Aln1-index_NODE_146_length_1368_cov_3.946553	Fam53	+	-	NA
Cand36	Alnus glutinosa	Fagus sylvatica	91.832	Gene	Aln1-reads_Fag3-index_NODE_148_length_1409_cov_5.526276	Fag3-reads_Aln1-index_NODE_119_length_1496_cov_4.787174	Fam54	+	-	NA
Cand37	Alnus glutinosa	Fagus sylvatica	91.924	Gene	Aln1-reads_Fag3-index_NODE_161_length_1368_cov_4.819520	Fag3-reads_Aln1-index_NODE_170_length_1267_cov_4.200840	Fam55	+	-	NA
Cand38	Alnus glutinosa	Fagus sylvatica	91.969	Gene	Aln1-reads_Fag3-index_NODE_297_length_1031_cov_5.549266	Fag3-reads_Aln1-index_NODE_129_length_1436_cov_1.824135	Fam56	+	-	NA
Cand39	Alnus glutinosa	Fagus sylvatica	92.197	Gene	Aln1-reads_Fag3-index_NODE_110_length_1623_cov_8.142303	Fag3-reads_Aln1-index_NODE_122_length_1461_cov_2.264451	Fam57	+	-	NA
Cand40	Alnus glutinosa	Fagus sylvatica	92.204	Gene	Aln1-reads_Fag3-index_NODE_122_length_1552_cov_6.151186	Fag3-reads_Aln1-index_NODE_80_length_1813_cov_3.047811	Fam58	+	-	NA
Cand41	Alnus glutinosa	Fagus sylvatica	92.387	Gene	Aln1-reads_Fag3-index_NODE_89_length_1880_cov_14.085413	Fag3-reads_Aln1-index_NODE_73_length_1905_cov_4.718271	Fam59	+	-	NA
Cand42	Alnus glutinosa	Fagus sylvatica	92.652	Gene	Aln1-reads_Fag3-index_NODE_187_length_1262_cov_7.433755	Fag3-reads_Aln1-index_NODE_139_length_1397_cov_4.439394	Fam60	+	-	NA
Cand43	Alnus glutinosa	Fagus sylvatica	92.687	Gene	Aln1-reads_Fag3-index_NODE_95_length_1817_cov_6.496552	Fag3-reads_Aln1-index_NODE_64_length_2145_cov_3.291103	Fam61	+	-	NA
Cand44	Alnus glutinosa	Fagus sylvatica	92.821	Gene	Aln1-reads_Fag3-index_NODE_104_length_1666_cov_7.600378	Fag3-reads_Aln1-index_NODE_74_length_1885_cov_3.792588	Fam62	+	-	NA
Cand45	Alnus glutinosa	Fagus sylvatica	92.925	Gene	Aln1-reads_Fag3-index_NODE_185_length_1274_cov_5.939850	Fag3-reads_Aln1-index_NODE_130_length_1430_cov_4.841094	Fam63	+	-	NA
Cand46	Alnus glutinosa	Fagus sylvatica	92.927	Gene	Aln1-reads_Fag3-index_NODE_246_length_1117_cov_6.419231	Fag3-reads_Aln1-index_NODE_140_length_1396_cov_3.263836	Fam64	+	-	NA
Cand47	Alnus glutinosa	Fagus sylvatica	93.047	Gene	Aln1-reads_Fag3-index_NODE_112_length_1613_cov_6.404948	Fag3-reads_Aln1-index_NODE_99_length_1632_cov_3.557556	Fam65	+	-	NA
Cand48	Alnus glutinosa	Fagus sylvatica	93.09	Gene	Aln1-reads_Fag3-index_NODE_72_length_2124_cov_5.461163	Fag3-reads_Aln1-index_NODE_66_length_2079_cov_3.332168	Fam66	+	-	NA
Cand49	Alnus glutinosa	Fagus sylvatica	93.388	Gene	Aln1-reads_Fag3-index_NODE_186_length_1269_cov_5.340604	Fag3-reads_Aln1-index_NODE_135_length_1416_cov_2.710232	Fam67	+	-	NA
Cand50	Alnus glutinosa	Fagus sylvatica	93.441	Gene	Aln1-reads_Fag3-index_NODE_145_length_1415_cov_8.824365	Fag3-reads_Aln1-index_NODE_107_length_1588_cov_3.230311	Fam68	+	-	NA
Cand51	Alnus glutinosa	Fagus sylvatica	93.444	Gene	Aln1-reads_Fag3-index_NODE_215_length_1201_cov_5.066726	Fag3-reads_Aln1-index_NODE_143_length_1378_cov_4.119908	Fam69	+	-	NA
Cand52	Alnus glutinosa	Fagus sylvatica	93.914	Gene	Aln1-reads_Fag3-index_NODE_87_length_1916_cov_6.353453	Fag3-reads_Aln1-index_NODE_98_length_1644_cov_4.464582	Fam70	+	-	NA
Cand53	Alnus glutinosa	Fagus sylvatica	94.444	Gene	Aln1-reads_Fag3-index_NODE_194_length_1252_cov_7.319149	Fag3-reads_Aln1-index_NODE_167_length_1284_cov_2.400166	Fam71	+	-	NA
Cand54	Alnus glutinosa	Fagus sylvatica	94.444	Gene	Aln1-reads_Fag3-index_NODE_229_length_1152_cov_8.543256	Fag3-reads_Aln1-index_NODE_76_length_1861_cov_4.494955	Fam72	+	-	NA
Cand55	Alnus glutinosa	Fagus sylvatica	94.717	Gene	Aln1-reads_Fag3-index_NODE_267_length_1079_cov_6.865269	Fag3-reads_Aln1-index_NODE_185_length_1211_cov_2.859788	Fam73	+	-	NA

### Sheet: Supplementary Table 5
Species name	Genus	Family	Order	Division
Actinidia chinensis	Actinidia	Actinidiaceae	Ericales	Angiosperms
Aegilops tauschii	Aegilops	Poaceae	Poales	Angiosperms
Aethionema arabicum	Aethionema	Brassicaceae	Brassicales	Angiosperms
Alloteropsis semialata	Alloteropsis	Poaceae	Poales	Angiosperms
Alnus glutinosa	Alnus	Betulaceae	Fagales	Angiosperms
Amaranthus hypochondriacus	Amaranthus	Amaranthaceae	Caryophyllales	Angiosperms
Amborella trichopoda	Amborella	Amborellaceae	Amborellales	Angiosperms
Ananas comosus	Ananas	Bromeliaceae	Poales	Angiosperms
Apostasia shenzhenica	Apostasia	Orchidaceae	Asparagales	Angiosperms
Aquilaria agallochum	Aquilaria	Thymelaeaceae	Malvales	Angiosperms
Aquilegia coerulea	Aquilegia	Ranunculaceae	Ranunculales	Angiosperms
Arabidopsis halleri	Arabidopsis	Brassicaceae	Brassicales	Angiosperms
Arabidopsis lyrata	Arabidopsis	Brassicaceae	Brassicales	Angiosperms
Arabidopsis thaliana	Arabidopsis	Brassicaceae	Brassicales	Angiosperms
Arabis alpina	Arabis	Brassicaceae	Brassicales	Angiosperms
Arabis montbretiana	Arabis	Brassicaceae	Brassicales	Angiosperms
Arabis nordmanniana	Arabis	Brassicaceae	Brassicales	Angiosperms
Arachis duranensis	Arachis	Fabaceae	Fabales	Angiosperms
Arachis hypogaea	Arachis	Fabaceae	Fabales	Angiosperms
Arachis ipaensis	Arachis	Fabaceae	Fabales	Angiosperms
Arachis monticola	Arachis	Fabaceae	Fabales	Angiosperms
Argania spinosa	Argania	Sapotaceae	Ericales	Angiosperms
Artemisia annua	Artemisia	Asteraceae	Asterales	Angiosperms
Artocarpus camansi	Artocarpus	Moraceae	Rosales	Angiosperms
Asclepias syriaca	Asclepias	Apocynaceae	Gentianales	Angiosperms
Asparagus officinalis	Asparagus	Asparagaceae	Asparagales	Angiosperms
Atalantia buxifolia	Atalantia	Rutaceae	Sapindales	Angiosperms
Auxenochlorella protothecoides	Auxenochlorella	Chlorellaceae	Chlorellales	Greenalgae
Auxenochlorella pyrenoidosa	Auxenochlorella	Chlorellaceae	Chlorellales	Greenalgae
Avena sativa	Avena	Poaceae	Poales	Angiosperms
Azadirachta indica	Azadirachta	Meliaceae	Sapindales	Angiosperms
Azolla filiculoides	Azolla	Salviniaceae	Marsileales	Pteridophytes
Barbarea vulgaris	Barbarea	Brassicaceae	Brassicales	Angiosperms
Bathycoccus prasinos	Bathycoccus	Bathycoccaceae	Mamiellales	Greenalgae
Bathycoccus TOSAG39-1	Bathycoccus	Bathycoccaceae	Mamiellales	Greenalgae
Bathycoccus uncultured	Bathycoccus	Bathycoccaceae	Mamiellales	Greenalgae
Begonia fuchsioides	Begonia	Begoniaceae	Cucurbitales	Angiosperms
Berberis thunbergii	Berberis	Berberidaceae	Ranunculales	Angiosperms
Beta vulgaris	Beta	Amaranthaceae	Caryophyllales	Angiosperms
Betula nana	Betula	Betulaceae	Fagales	Angiosperms
Betula pendula	Betula	Betulaceae	Fagales	Angiosperms
Boechera stricta	Boechera	Brassicaceae	Brassicales	Angiosperms
Boehmeria nivea	Boehmeria	Urticaceae	Rosales	Angiosperms
Botryococcus braunii	Botryococcus	Botryococcaceae	Trebouxiales	Greenalgae
Brachypodium distachyon	Brachypodium	Poaceae	Poales	Angiosperms
Brachypodium stacei	Brachypodium	Poaceae	Poales	Angiosperms
Brassica cretica	Brassica	Brassicaceae	Brassicales	Angiosperms
Brassica juncea	Brassica	Brassicaceae	Brassicales	Angiosperms
Brassica napus	Brassica	Brassicaceae	Brassicales	Angiosperms
Brassica nigra	Brassica	Brassicaceae	Brassicales	Angiosperms
Brassica oleracea	Brassica	Brassicaceae	Brassicales	Angiosperms
Brassica rapa	Brassica	Brassicaceae	Brassicales	Angiosperms
Cajanus cajan	Cajanus	Fabaceae	Fabales	Angiosperms
Calamus simplicifolius	Calamus	Arecaceae	Arecales	Angiosperms
Camelina sativa	Camelina	Brassicaceae	Brassicales	Angiosperms
Cannabis sativa	Cannabis	Cannabaceae	Rosales	Angiosperms
Capsella bursa-pastoris	Capsella	Brassicaceae	Brassicales	Angiosperms
Capsella grandiflora	Capsella	Brassicaceae	Brassicales	Angiosperms
Capsella rubella	Capsella	Brassicaceae	Brassicales	Angiosperms
Capsicum annuum	Capsicum	Solanaceae	Solanales	Angiosperms
Capsicum baccatum	Capsicum	Solanaceae	Solanales	Angiosperms
Carica papaya	Carica	Caricaceae	Brassicales	Angiosperms
Carnegiea gigantea	Carnegiea	Cactaceae	Caryophyllales	Angiosperms
Carthamus tinctorius	Carthamus	Asteraceae	Asterales	Angiosperms
Castanea mollissima	Castanea	Fagaceae	Fagales	Angiosperms
Casuarina glauca	Casuarina	Casuarinaceae	Fagales	Angiosperms
Catharanthus roseus	Catharanthus	Apocynaceae	Gentianales	Angiosperms
Cenchrus americanus	Cenchrus	Poaceae	Poales	Angiosperms
Cephalotus follicularis	Cephalotus	Cephalotaceae	Oxalidales	Angiosperms
Cercis canadensis	Cercis	Fabaceae	Fabales	Angiosperms
Chamaecrista fasciculata	Chamaecrista	Fabaceae	Fabales	Angiosperms
Chara braunii	Chara	Characeae	Charales	Greenalgae
Chenopodium pallidicaule	Chenopodium	Amaranthaceae	Caryophyllales	Angiosperms
Chenopodium quinoa	Chenopodium	Amaranthaceae	Caryophyllales	Angiosperms
Chenopodium suecicum	Chenopodium	Amaranthaceae	Caryophyllales	Angiosperms
Chlamydomonas applanata	Chlamydomonas	Chlamydomonadaceae	Chlamydomonadales	Greenalgae
Chlamydomonas asymmetrica	Chlamydomonas	Chlamydomonadaceae	Chlamydomonadales	Greenalgae
Chlamydomonas debaryana	Chlamydomonas	Chlamydomonadaceae	Chlamydomonadales	Greenalgae
Chlamydomonas eustigma	Chlamydomonas	Chlamydomonadaceae	Chlamydomonadales	Greenalgae
Chlamydomonas reinhardtii	Chlamydomonas	Chlamydomonadaceae	Chlamydomonadales	Greenalgae
Chlamydomonas sphaeroides	Chlamydomonas	Chlamydomonadaceae	Chlamydomonadales	Greenalgae
Chlorella A99	Chlorella	Chlorellaceae	Chlorellales	Greenalgae
Chlorella ArM0029B	Chlorella	Chlorellaceae	Chlorellales	Greenalgae
Chlorella sorokiniana	Chlorella	Chlorellaceae	Chlorellales	Greenalgae
Chlorella variabilis	Chlorella	Chlorellaceae	Chlorellales	Greenalgae
Chlorella vulgaris	Chlorella	Chlorellaceae	Chlorellales	Greenalgae
Chondrus crispus	Chondrus	Gigartinaceae	Gigartinales	Redalgae
Cicer arietinum	Cicer	Fabaceae	Fabales	Angiosperms
Cicer echinospermum	Cicer	Fabaceae	Fabales	Angiosperms
Cicer reticulatum	Cicer	Fabaceae	Fabales	Angiosperms
Cinnamomum micranthum-kanehirae	Cinnamomum	Lauraceae	Laurales	Angiosperms
Cissus quadrangularis	Cissus	Vitaceae	Vitales	Angiosperms
Citrullus lanatus	Citrullus	Cucurbitaceae	Cucurbitales	Angiosperms
Citrus cavaleriei	Citrus	Rutaceae	Sapindales	Angiosperms
Citrus clementina	Citrus	Rutaceae	Sapindales	Angiosperms
Citrus maxima	Citrus	Rutaceae	Sapindales	Angiosperms
Citrus medica	Citrus	Rutaceae	Sapindales	Angiosperms
Citrus paradisi-trifoliata	Citrus	Rutaceae	Sapindales	Angiosperms
Citrus reticulata	Citrus	Rutaceae	Sapindales	Angiosperms
Citrus sinensis	Citrus	Rutaceae	Sapindales	Angiosperms
Citrus unshiu	Citrus	Rutaceae	Sapindales	Angiosperms
Coccomyxa LA000219	Coccomyxa	Coccomyxaceae	Trebouxiophyceae	Greenalgae
Coccomyxa SUA001	Coccomyxa	Coccomyxaceae	Trebouxiophyceae	Greenalgae
Coccomyxa subellipsoidea-C-169	Coccomyxa	Coccomyxaceae	Trebouxiophyceae	Greenalgae
Cocos nucifera	Cocos	Arecaceae	Arecales	Angiosperms
Coelastrella M60	Coelastrella	Scenedesmaceae	Sphaeropleales	Greenalgae
Coelastrella UTEX-B-3026	Coelastrella	Scenedesmaceae	Sphaeropleales	Greenalgae
Conringia planisiliqua	Conringia	Brassicaceae	Brassicales	Angiosperms
Corchorus capsularis	Corchorus	Malvaceae	Malvales	Angiosperms
Corchorus olitorius	Corchorus	Malvaceae	Malvales	Angiosperms
Cucumis melo	Cucumis	Cucurbitaceae	Cucurbitales	Angiosperms
Cucumis sativus	Cucumis	Cucurbitaceae	Cucurbitales	Angiosperms
Cucurbita maxima	Cucurbita	Cucurbitaceae	Cucurbitales	Angiosperms
Cucurbita moschata	Cucurbita	Cucurbitaceae	Cucurbitales	Angiosperms
Cucurbita pepo	Cucurbita	Cucurbitaceae	Cucurbitales	Angiosperms
Cuscuta australis	Cuscuta	Convolvulaceae	Solanales	Angiosperms
Cuscuta campestris	Cuscuta	Convolvulaceae	Solanales	Angiosperms
Cyanidioschyzon merolae	Cyanidioschyzon	Scenedesmaceae	Sphaeropleales	Greenalgae
Cymbomonas tetramitiformis	Cymbomonas	Pyramimonadaceae	Pyramimonadales	Greenalgae
Cynara cardunculus	Cynara	Asteraceae	Asterales	Angiosperms
Dactylis glomerata	Dactylis	Poaceae	Poales	Angiosperms
Daemonorops jenkinsiana	Daemonorops	Arecaceae	Arecales	Angiosperms
Datisca glomerata	Datisca	Datiscaceae	Cucurbitales	Angiosperms
Daucus carota	Daucus	Apiaceae	Apiales	Angiosperms
Dendrobium catenatum	Dendrobium	Orchidaceae	Asparagales	Angiosperms
Dendrobium officinale	Dendrobium	Orchidaceae	Asparagales	Angiosperms
Dianthus caryophyllus	Dianthus	Caryophyllaceae	Caryophyllales	Angiosperms
Dichanthelium oligosanthes	Dichanthelium	Poaceae	Poales	Angiosperms
Dioscorea alata	Dioscorea	Dioscoreaceae	Dioscoreales	Angiosperms
Dioscorea rotundata	Dioscorea	Dioscoreaceae	Dioscoreales	Angiosperms
Dorcoceras hygrometricum	Dorcoceras	Gesneriaceae	Lamiales	Angiosperms
Drosera capensis	Drosera	Droseraceae	Caryophyllales	Angiosperms
Dryas drummondii	Dryas	Rosaceae	Rosales	Angiosperms
Dunaliella salina	Dunaliella	Dunaliellaceae	Chlamydomonadales	Greenalgae
Durio zibethinus	Durio	Malvaceae	Malvales	Angiosperms
Echinochloa crus-galli	Echinochloa	Poaceae	Poales	Angiosperms
Echium plantagineum	Echium	Boraginaceae	Boraginales	Angiosperms
Eichhornia paniculata	Eichhornia	Pontederiaceae	Commelinales	Angiosperms
Elaeis guineensis	Elaeis	Arecaceae	Arecales	Angiosperms
Elaeis oleifera	Elaeis	Arecaceae	Arecales	Angiosperms
Eleusine coracana	Eleusine	Poaceae	Poales	Angiosperms
Embelia ribes	Embelia	Primulaceae	Ericales	Angiosperms
Ensete ventricosum	Ensete	Musaceae	Zingiberales	Angiosperms
Eragrostis tef	Eragrostis	Poaceae	Poales	Angiosperms
Erigeron canadensis	Erigeron	Asteraceae	Asterales	Angiosperms
Erythranthe guttata	Erythranthe	Galdieriaceae	Cyanidiales	Redalgae
Eschscholzia californica	Eschscholzia	Papaveraceae	Ranunculales	Angiosperms
Eucalyptus camaldulensis	Eucalyptus	Myrtaceae	Myrtales	Angiosperms
Eucalyptus grandis	Eucalyptus	Myrtaceae	Myrtales	Angiosperms
Euclidium syriacum	Euclidium	Brassicaceae	Brassicales	Angiosperms
Eudorina 2006-703-Eu-15	Eudorina	Volvocaceae	Chlamydomonadales	Greenalgae
Euphorbia esula	Euphorbia	Euphorbiaceae	Malpighiales	Angiosperms
Eutrema heterophyllum	Eutrema	Brassicaceae	Brassicales	Angiosperms
Eutrema salsugineum	Eutrema	Brassicaceae	Brassicales	Angiosperms
Eutrema yunnanense	Eutrema	Brassicaceae	Brassicales	Angiosperms
Fagopyrum esculentum	Fagopyrum	Polygonaceae	Caryophyllales	Angiosperms
Fagopyrum tataricum	Fagopyrum	Polygonaceae	Caryophyllales	Angiosperms
Fagus sylvatica	Fagus	Fagaceae	Fagales	Angiosperms
Ficus carica	Ficus	Moraceae	Rosales	Angiosperms
Fragaria ananassa	Fragaria	Rosaceae	Rosales	Angiosperms
Fragaria iinumae	Fragaria	Rosaceae	Rosales	Angiosperms
Fragaria nipponica	Fragaria	Rosaceae	Rosales	Angiosperms
Fragaria nubicola	Fragaria	Rosaceae	Rosales	Angiosperms
Fragaria orientalis	Fragaria	Rosaceae	Rosales	Angiosperms
Fragaria vesca	Fragaria	Rosaceae	Rosales	Angiosperms
Fraxinus excelsior	Fraxinus	Oleaceae	Lamiales	Angiosperms
Galdieria sulphuraria	Galdieria	Cyanidiales	Cyanidiophyceae	Redalgae
Gastrodia elata	Gastrodia	Orchidaceae	Asparagales	Angiosperms
Genlisea aurea	Genlisea	Lentibulariaceae	Lamiales	Angiosperms
Geum urbanum	Geum	Rosaceae	Rosales	Angiosperms
Ginkgo biloba	Ginkgo	Ginkgoaceae	Ginkgoales	Gymnosperms
Glycine max	Glycine	Fabaceae	Fabales	Angiosperms
Glycine soja	Glycine	Fabaceae	Fabales	Angiosperms
Gnetum montanum	Gnetum	Gnetaceae	Gnetales	Gymnosperms
Gonium pectorale	Gonium	Goniaceae	Chlamydomonadales	Greenalgae
Gossypioides kirkii	Gossypioides	Malvaceae	Malvales	Angiosperms
Gossypium arboreum	Gossypium	Malvaceae	Malvales	Angiosperms
Gossypium barbadense	Gossypium	Malvaceae	Malvales	Angiosperms
Gossypium hirsutum	Gossypium	Malvaceae	Malvales	Angiosperms
Gossypium raimondii	Gossypium	Malvaceae	Malvales	Angiosperms
Gracilariopsis chorda	Gracilariopsis	Gracilariaceae	Gracilariales	Redalgae
Gracilariopsis lemaneiformis	Gracilariopsis	Gracilariaceae	Gracilariales	Redalgae
Handroanthus impetiginosus	Handroanthus	Bignoniaceae	Lamiales	Angiosperms
Helianthus annuus	Helianthus	Asteraceae	Asterales	Angiosperms
Helicosporidium ATCC-50920	Helicosporidium	Chlorellaceae	Chlorellales	Greenalgae
Herrania umbratica	Herrania	Malvaceae	Malvales	Angiosperms
Hevea brasiliensis	Hevea	Euphorbiaceae	Malpighiales	Angiosperms
Hibiscus syriacus	Hibiscus	Malvaceae	Malvales	Angiosperms
Hordeum bulbosum	Hordeum	Poaceae	Poales	Angiosperms
Hordeum pubiflorum	Hordeum	Poaceae	Poales	Angiosperms
Hordeum vulgare	Hordeum	Poaceae	Poales	Angiosperms
Humulus lupulus	Humulus	Cannabaceae	Rosales	Angiosperms
Ipomoea batatas	Ipomoea	Convolvulaceae	Solanales	Angiosperms
Ipomoea nil	Ipomoea	Convolvulaceae	Solanales	Angiosperms
Ipomoea trifida	Ipomoea	Convolvulaceae	Solanales	Angiosperms
Ipomoea triloba	Ipomoea	Convolvulaceae	Solanales	Angiosperms
Jatropha curcas	Jatropha	Euphorbiaceae	Malpighiales	Angiosperms
Juglans cathayensis	Juglans	Juglandaceae	Fagales	Angiosperms
Juglans hindsii	Juglans	Juglandaceae	Fagales	Angiosperms
Juglans mandshurica	Juglans	Juglandaceae	Fagales	Angiosperms
Juglans microcarpa	Juglans	Juglandaceae	Fagales	Angiosperms
Juglans nigra	Juglans	Juglandaceae	Fagales	Angiosperms
Juglans regia	Juglans	Juglandaceae	Fagales	Angiosperms
Juglans sigillata	Juglans	Juglandaceae	Fagales	Angiosperms
Kalanchoe fedtschenkoi	Kalanchoe	Crassulaceae	Saxifragales	Angiosperms
Kalanchoe laxiflora	Kalanchoe	Crassulaceae	Saxifragales	Angiosperms
Kappaphycus alvarezii	Kappaphycus	Solieriaceae	Gigartinales	Redalgae
Klebsormidium nitens	Klebsormidium	Klebsormidiaceae	Klebsormidiales	Greenalgae
Kokia drynarioides	Kokia	Malvaceae	Malvales	Angiosperms
Lactuca sativa	Lactuca	Asteraceae	Asterales	Angiosperms
Lagenaria siceraria	Lagenaria	Cucurbitaceae	Cucurbitales	Angiosperms
Leavenworthia alabamica	Leavenworthia	Brassicaceae	Brassicales	Angiosperms
Leersia perrieri	Leersia	Poaceae	Poales	Angiosperms
Linum usitatissimum	Linum	Linaceae	Malpighiales	Angiosperms
Liriodendron chinense	Liriodendron	Magnoliaceae	Magnoliales	Angiosperms
Lolium perenne	Lolium	Poaceae	Poales	Angiosperms
Lophocereus schottii	Lophocereus	Cactaceae	Caryophyllales	Angiosperms
Lotus japonicus	Lotus	Fabaceae	Fabales	Angiosperms
Lupinus angustifolius	Lupinus	Fabaceae	Fabales	Angiosperms
Macadamia integrifolia	Macadamia	Proteaceae	Proteales	Angiosperms
Macleaya cordata	Macleaya	Papaveraceae	Ranunculales	Angiosperms
Magnolia ashei	Magnolia	Magnoliaceae	Magnoliales	Angiosperms
Malus domestica	Malus	Rosaceae	Rosales	Angiosperms
Manihot esculenta	Manihot	Euphorbiaceae	Malpighiales	Angiosperms
Marchantia inflexa	Marchantia	Marchantiaceae	Undetermined_liverwort_order	Bryophytes
Marchantia polymorpha	Marchantia	Marchantiaceae	Undetermined_liverwort_order	Bryophytes
Medicago truncatula	Medicago	Fabaceae	Fabales	Angiosperms
Mentha longifolia	Mentha	Lamiaceae	Lamiales	Angiosperms
Metrosideros polymorpha	Metrosideros	Myrtaceae	Myrtales	Angiosperms
Micractinium conductrix	Micractinium	Chlorellaceae	Chlorellales	Greenalgae
Micromonas ASP10-01a	Micromonas	Mamiellaceae	Mamiellales	Greenalgae
Micromonas pusilla-CCMP1545	Micromonas	Mamiellaceae	Mamiellales	Greenalgae
Micromonas sp-RCC-299	Micromonas	Mamiellaceae	Mamiellales	Greenalgae
Mimosa pudica	Mimosa	Fabaceae	Fabales	Angiosperms
Mimulus guttatus	Mimulus	Phrymaceae	Lamiales	Angiosperms
Miscanthus sacchariflorus	Miscanthus	Poaceae	Poales	Angiosperms
Momordica charantia	Momordica	Cucurbitaceae	Cucurbitales	Angiosperms
Monoraphidium 549	Monoraphidium	Selenastraceae	Sphaeropleales	Greenalgae
Monoraphidium neglectum	Monoraphidium	Selenastraceae	Sphaeropleales	Greenalgae
Monotropa hypopitys	Monotropa	Ericaceae	Ericales	Angiosperms
Morus notabilis	Morus	Moraceae	Rosales	Angiosperms
Mucuna pruriens	Mucuna	Fabaceae	Fabales	Angiosperms
Musa acuminata	Musa	Musaceae	Zingiberales	Angiosperms
Musa balbisiana	Musa	Musaceae	Zingiberales	Angiosperms
Musa itinerans	Musa	Musaceae	Zingiberales	Angiosperms
Musa schizocarpa	Musa	Musaceae	Zingiberales	Angiosperms
Nelumbo nucifera	Nelumbo	Nelumbonaceae	Proteales	Angiosperms
Nicotiana attenuata	Nicotiana	Solanaceae	Solanales	Angiosperms
Nicotiana benthamiana	Nicotiana	Solanaceae	Solanales	Angiosperms
Nicotiana glauca	Nicotiana	Solanaceae	Solanales	Angiosperms
Nicotiana obtusifolia	Nicotiana	Solanaceae	Solanales	Angiosperms
Nicotiana otophora	Nicotiana	Solanaceae	Solanales	Angiosperms
Nicotiana sylvestris	Nicotiana	Solanaceae	Solanales	Angiosperms
Nicotiana tabacum	Nicotiana	Solanaceae	Solanales	Angiosperms
Nicotiana tomentosiformis	Nicotiana	Solanaceae	Solanales	Angiosperms
Nissolia schottii	Nissolia	Fabaceae	Fabales	Angiosperms
Ochetophila trinervis	Ochetophila	Rhamnaceae	Rosales	Angiosperms
Ocimum tenuiflorum	Ocimum	Lamiaceae	Lamiales	Angiosperms
Olea europaea	Olea	Oleaceae	Lamiales	Angiosperms
Oropetium thomaeum	Oropetium	Poaceae	Poales	Angiosperms
Oryza barthii	Oryza	Poaceae	Poales	Angiosperms
Oryza brachyantha	Oryza	Poaceae	Poales	Angiosperms
Oryza glaberrima	Oryza	Poaceae	Poales	Angiosperms
Oryza glumaepatula	Oryza	Poaceae	Poales	Angiosperms
Oryza glumipatula	Oryza	Poaceae	Poales	Angiosperms
Oryza indica	Oryza	Poaceae	Poales	Angiosperms
Oryza longistaminata	Oryza	Poaceae	Poales	Angiosperms
Oryza meridionalis	Oryza	Poaceae	Poales	Angiosperms
Oryza nivara	Oryza	Poaceae	Poales	Angiosperms
Oryza punctata	Oryza	Poaceae	Poales	Angiosperms
Oryza rufipogon	Oryza	Poaceae	Poales	Angiosperms
Oryza sativa	Oryza	Poaceae	Poales	Angiosperms
Ostreococcus lucimarinus	Ostreococcus	Bathycoccaceae	Mamiellales	Greenalgae
Ostreococcus tauri	Ostreococcus	Bathycoccaceae	Mamiellales	Greenalgae
Pachycereus pringlei	Pachycereus	Cactaceae	Caryophyllales	Angiosperms
Panicum hallii	Panicum	Poaceae	Poales	Angiosperms
Panicum miliaceum	Panicum	Poaceae	Poales	Angiosperms
Panicum virgatum	Panicum	Poaceae	Poales	Angiosperms
Papaver somniferum	Papaver	Papaveraceae	Ranunculales	Angiosperms
Parachlorella kessleri	Parachlorella	Chlorellaceae	Chlorellales	Greenalgae
Parasponia andersonii	Parasponia	Cannabaceae	Rosales	Angiosperms
Passiflora edulis	Passiflora	Passifloraceae	Malpighiales	Angiosperms
Penstemon barbatus	Penstemon	Plantaginaceae	Lamiales	Angiosperms
Pereskia humboldtii	Pereskia	Cactaceae	Caryophyllales	Angiosperms
Persea americana	Persea	Lauraceae	Laurales	Angiosperms
Phalaenopsis aphrodite	Phalaenopsis	Orchidaceae	Asparagales	Angiosperms
Phalaenopsis equestris	Phalaenopsis	Orchidaceae	Asparagales	Angiosperms
Phalaenopsis hybrid	Phalaenopsis	Orchidaceae	Asparagales	Angiosperms
Phaseolus coccineus	Phaseolus	Fabaceae	Fabales	Angiosperms
Phaseolus vulgaris	Phaseolus	Fabaceae	Fabales	Angiosperms
Phoenix dactylifera	Phoenix	Arecaceae	Arecales	Angiosperms
Phyllostachys edulis	Phyllostachys	Poaceae	Poales	Angiosperms
Physcomitrella patens	Physcomitrella	Funariaceae	Undeter_peristomate_moss	Bryophytes
Picea abies	Picea	Pinaceae	Pinales	Gymnosperms
Picea glauca	Picea	Pinaceae	Pinales	Gymnosperms
Picochlorum SENEW3	Picochlorum	incertae_sedis	Chlorellales	Greenalgae
Picochlorum soloecismus	Picochlorum	incertae_sedis	Chlorellales	Greenalgae
Pinus lambertiana	Pinus	Pinaceae	Pinales	Gymnosperms
Pinus taeda	Pinus	Pinaceae	Pinales	Gymnosperms
Pisum sativum	Pisum	Fabaceae	Fabales	Angiosperms
Pleurozium schreberi	Pleurozium	Hylocomiaceae	Undeter_peristomate_moss	Bryophytes
Populus euphratica	Populus	Salicaceae	Malpighiales	Angiosperms
Populus trichocarpa	Populus	Salicaceae	Malpighiales	Angiosperms
Porphyra umbilicalis	Porphyra	Bangiaceae	Bangiales	Redalgae
Porphyridium purpureum	Porphyridium	Porphyridiaceae	Porphyridiales	Redalgae
Primula veris	Primula	Primulaceae	Ericales	Angiosperms
Prototheca cutis	Prototheca	Chlorellaceae	Chlorellales	Greenalgae
Prototheca stagnorum	Prototheca	Chlorellaceae	Chlorellales	Greenalgae
Prototheca wickerhamii	Prototheca	Chlorellaceae	Chlorellales	Greenalgae
Prunus avium	Prunus	Rosaceae	Rosales	Angiosperms
Prunus mume	Prunus	Rosaceae	Rosales	Angiosperms
Prunus persica	Prunus	Rosaceae	Rosales	Angiosperms
Prunus yedoensis	Prunus	Rosaceae	Rosales	Angiosperms
Pseudotsuga menziesii	Pseudotsuga	Pinaceae	Pinales	Gymnosperms
Psidium guajava	Psidium	Myrtaceae	Myrtales	Angiosperms
Pterocarya stenoptera	Pterocarya	Juglandaceae	Fagales	Angiosperms
Punica granatum	Punica	Lythraceae	Myrtales	Angiosperms
Purshia tridentata	Purshia	Rosaceae	Rosales	Angiosperms
Pyrus bretschneideri	Pyrus	Rosaceae	Rosales	Angiosperms
Quercus lobata	Quercus	Fagaceae	Fagales	Angiosperms
Quercus robur	Quercus	Fagaceae	Fagales	Angiosperms
Quercus suber	Quercus	Fagaceae	Fagales	Angiosperms
Quillaja saponaria	Quillaja	Quillajaceae	Fabales	Angiosperms
Raphanus raphanistrum	Raphanus	Brassicaceae	Brassicales	Angiosperms
Raphanus sativus	Raphanus	Brassicaceae	Brassicales	Angiosperms
Raphidocelis subcapitata	Raphidocelis	Selenastraceae	Sphaeropleales	Greenalgae
Rhazya stricta	Rhazya	Apocynaceae	Gentianales	Angiosperms
Rhizophora apiculata	Rhizophora	Rhizophoraceae	Malpighiales	Angiosperms
Ricinus communis	Ricinus	Euphorbiaceae	Malpighiales	Angiosperms
Rosa chinensis	Rosa	Rosaceae	Rosales	Angiosperms
Rosa damascena	Rosa	Rosaceae	Rosales	Angiosperms
Rosa multiflora	Rosa	Rosaceae	Rosales	Angiosperms
Ruellia speciosa	Ruellia	Acanthaceae	Lamiales	Angiosperms
Saccharum hybrid	Saccharum	Poaceae	Poales	Angiosperms
Saccharum spontaneum	Saccharum	Poaceae	Poales	Angiosperms
Saccharum spp-R570	Saccharum	Poaceae	Poales	Angiosperms
Salvinia cucullata	Salvinia	Salviniaceae	Marsileales	Pteridophytes
Santalum album	Santalum	Santalaceae	Santalales	Angiosperms
Sarracenia purpurea	Sarracenia	Sarraceniaceae	Ericales	Angiosperms
Scenedesmus quadricauda	Scenedesmus	Scenedesmaceae	Sphaeropleales	Greenalgae
Schrenkiella parvula	Schrenkiella	Brassicaceae	Brassicales	Angiosperms
Secale cereale	Secale	Poaceae	Poales	Angiosperms
Selaginella kraussiana	Selaginella	Selaginellaceae	Lycopodiales	Pteridophytes
Selaginella moellendorffii	Selaginella	Selaginellaceae	Lycopodiales	Pteridophytes
Selaginella tamariscina	Selaginella	Selaginellaceae	Lycopodiales	Pteridophytes
Sesamum indicum	Sesamum	Pedaliaceae	Lamiales	Angiosperms
Setaria italica	Setaria	Poaceae	Poales	Angiosperms
Setaria viridis	Setaria	Poaceae	Poales	Angiosperms
Silene latifolia	Silene	Caryophyllaceae	Caryophyllales	Angiosperms
Silybum marianum	Silybum	Asteraceae	Asterales	Angiosperms
Sisymbrium irio	Sisymbrium	Brassicaceae	Brassicales	Angiosperms
Solanum arcanum	Solanum	Solanaceae	Solanales	Angiosperms
Solanum commersonii	Solanum	Solanaceae	Solanales	Angiosperms
Solanum habrochaites	Solanum	Solanaceae	Solanales	Angiosperms
Solanum lycopersicum	Solanum	Solanaceae	Solanales	Angiosperms
Solanum melongena	Solanum	Solanaceae	Solanales	Angiosperms
Solanum pennellii	Solanum	Solanaceae	Solanales	Angiosperms
Solanum pimpinellifolium	Solanum	Solanaceae	Solanales	Angiosperms
Solanum tuberosum	Solanum	Solanaceae	Solanales	Angiosperms
Solanum verrucosum	Solanum	Solanaceae	Solanales	Angiosperms
Sorghum bicolor	Sorghum	Poaceae	Poales	Angiosperms
Sphagnum fallax	Sphagnum	Sphagnaceae	Sphagnopsid_moss	Bryophytes
Spinacia oleracea	Spinacia	Amaranthaceae	Caryophyllales	Angiosperms
Spirodela polyrhiza	Spirodela	Araceae	Alismatales	Angiosperms
Stenocereus thurberi	Stenocereus	Cactaceae	Caryophyllales	Angiosperms
Tarenaya hassleriana	Tarenaya	Cleomaceae	Brassicales	Angiosperms
Tetrabaena socialis	Tetrabaena	Tetrabaenaceae	Chlamydomonadales	Greenalgae
Tetradesmus obliquus	Tetradesmus	Scenedesmaceae	Sphaeropleales	Greenalgae
Theobroma cacao	Theobroma	Malvaceae	Malvales	Angiosperms
Thlaspi arvense	Thlaspi	Brassicaceae	Brassicales	Angiosperms
Trebouxia gelatinosa	Trebouxia	Trebouxiaceae	Trebouxiales	Greenalgae
Trebouxia TZW2008	Trebouxia	Trebouxiaceae	Trebouxiales	Greenalgae
Trebouxiophyceae KSI-1	Trebouxiophyceae	NA	NA	Greenalgae
Trema orientalis	Trema	Cannabaceae	Rosales	Angiosperms
Trifolium medium	Trifolium	Fabaceae	Fabales	Angiosperms
Trifolium pratense	Trifolium	Fabaceae	Fabales	Angiosperms
Trifolium subterraneum	Trifolium	Fabaceae	Fabales	Angiosperms
Triticum aestivum	Triticum	Poaceae	Poales	Angiosperms
Triticum dicoccoides	Triticum	Poaceae	Poales	Angiosperms
Triticum urartu	Triticum	Poaceae	Poales	Angiosperms
Ulva mutabilis	Ulva	Ulvaceae	Ulvales	Greenalgae
Urochloa ruziziensis	Urochloa	Poaceae	Poales	Angiosperms
Utricularia gibba	Utricularia	Lentibulariaceae	Lamiales	Angiosperms
Vaccinium macrocarpon	Vaccinium	Ericaceae	Ericales	Angiosperms
Vicia faba	Vicia	Fabaceae	Fabales	Angiosperms
Vigna angularis	Vigna	Fabaceae	Fabales	Angiosperms
Vigna radiata	Vigna	Fabaceae	Fabales	Angiosperms
Vigna unguiculata	Vigna	Fabaceae	Fabales	Angiosperms
Viola pubescens	Viola	Violaceae	Malpighiales	Angiosperms
Vitis aestivalis	Vitis	Vitaceae	Vitales	Angiosperms
Vitis cinerea-riparia	Vitis	Vitaceae	Vitales	Angiosperms
Vitis vinifera	Vitis	Vitaceae	Vitales	Angiosperms
Volvox carteri	Volvox	Volvocaceae	Chlamydomonadales	Greenalgae
Xanthoceras sorbifolium	Xanthoceras	Sapindaceae	Sapindales	Angiosperms
Xerophyta viscosa	Xerophyta	Velloziaceae	Pandanales	Angiosperms
Yamagishiella unicocca	Yamagishiella	Volvocaceae	Chlamydomonadales	Greenalgae
Zea mays	Zea	Poaceae	Poales	Angiosperms
Zizania latifolia	Zizania	Poaceae	Poales	Angiosperms
Ziziphus jujuba	Ziziphus	Rhamnaceae	Rosales	Angiosperms
Zostera marina	Zostera	Zosteraceae	Alismatales	Angiosperms
Zostera muelleri	Zostera	Zosteraceae	Alismatales	Angiosperms
Zoysia japonica	Zoysia	Poaceae	Poales	Angiosperms
Zoysia matrella	Zoysia	Poaceae	Poales	Angiosperms
Zoysia pacifica	Zoysia	Poaceae	Poales	Angiosperms

### Sheet: Supplementary Table 6
Name	Forward Primer	Len	Tm	Name	Reverse Primer	Len	Tm	Amp size	dG
MaCo01_P1	GGTGCTTGTTTCCAAACCC	19	60.02	MaCo01_P1	CATGTCGAATAGCCATAGCCAC	22	61.69	655	0
MaCo01_P2	CCCAATTCCATGTTTCTATAGCCA	24	61.23	MaCo01_P2	GAAGACCAGGAGGTGGAGAC	20	61.75	1262	0
MaCo02_P1	GAGATGTGATGACTGATGTGAC	22	59.04	MaCo02_P1	TTTGCTTCCTTATTCCAACTCGG	23	61.64	647	0
MaCo02_P2	TCAAGTGTTCAATGATGCAAGC	22	60.53	MaCo02_P2	TCCACAGTGTAACAACTCAATGGT	24	62.75	801	-0.93
MaCo03_P1	CGCCATTGTCACATGCTCC	19	62.23	MaCo03_P1	TCCTAGCCTCCACATCTCCC	20	62.82	1022	0
MaCo03_P2	TCGGTATTCAGCTTCTGTGG	20	59.94	MaCo03_P2	AGTGGATAGGTTTAAAGCCC	20	57.36	1041	0
MaCo04_P1	GCTATCAACAAGAATGACACATGG	24	60.72	MaCo04_P1	AAGTGTGCCTTTAACATACCTC	22	58.82	953	0
MaCo04_P2	TGTGAAGCTATTTGGCTAAGGA	22	59.94	MaCo04_P2	TCTCCCACAAATCTTGTGAACCA	23	62.57	820	0
MaCo05_P1	GAATCATGTCACTCAAATCAGC	22	58.2	MaCo05_P1	TGGAACATAGAGAACATCAGAG	22	57.48	922	-0.08
MaCo05_P2	TCTCTGATGTTCTCTATGTTCC	22	57.21	MaCo05_P2	CCTACGAAGATACCTTGTACTG	22	57.92	990	0
MaCo06_P1	GACACTGCTAAAGACATCTGG	21	58.86	MaCo06_P1	TCCCAAGCTTCACAGTTTCTC	21	60.7	744	0
MaCo06_P2	ATGAGAAGAACATGGTGGAAGG	22	60.54	MaCo06_P2	CTATAGCTTGAATCTCTGCATCCA	24	60.55	1206	0
MaCo07_P1	GAAGTATGAAGGCAACGCTAGG	22	61.56	MaCo07_P1	TTGAAGCAGATTTCCTGGTTTGAG	24	62.06	994	0
MaCo07_P2	GTCTTGCCATCAAATGTCTACGA	23	61.44	MaCo07_P2	GACTCCATTGCTTTCCTCCA	20	60.16	859	0
MaCo08_P1	GCTCCATCAAACCTCCTTCTG	21	61.18	MaCo08_P1	CCACGCTCAAGCACATAAAGAC	22	62.57	1098	0
MaCo08_P2	CCGTTAGTGCATTTCTTGAG	20	57.27	MaCo08_P2	GCTTGCTTGAGACCATAGAG	20	58.52	837	0
MaCo09_P1	GAAACAATCAATCTCTTCCCTC	22	57.25	MaCo09_P1	CAATGAACTGTGCCTATGTG	20	57.25	753	0
MaCo09_P2	GCCTTGGTCATCCATCTAGGT	21	61.83	MaCo09_P2	GAGGGAGTATCCATAGAAATAGGT	24	58.94	1095	0
MaCo10_P1	CACCTCTCAGACACCAAATCC	21	60.83	MaCo10_P1	CTCTAGCACATATAAGCCTCCA	22	59.34	1086	0
MaCo10_P2	ACGTCTCAAAGATGACCTCC	20	59.58	MaCo10_P2	CGCTCTAGCACATATAAGCC	20	58.46	905	0
MaCo11_P1	GCAGTGAAAGATATGACTCCT	21	57.65	MaCo11_P1	ACACCTCAGTATAATCTATGCC	22	57.33	802	0
MaCo11_P2	AAGGTACTGTGGATTTGGGA	20	58.74	MaCo11_P2	CATAATGGTTCGATCAATGGCT	22	59.35	1164	0
MaGy01_P1	TACAACATGGGCAAAGATGAAGAG	24	61.64	MaGy01_P1	GGTCAGCAAATTAGTTCCCTCC	22	61.46	1125	0
MaGy01_P2	GAGAGCATGAGTCCTTGTG	19	58	MaGy01_P2	GAACTTTCCTCCTTTCAAGCA	21	58.9	698	0

### Sheet: Supplementary Table 7
Retro	Species Name	Length	Estimated Copy Number*	Reference Genome Copy Number**	Species name	Length	Estimated copy N°	Reference Genome Copy N°
MaCo1	Fraxinus exclesior	4680	2	1	Alnus glutinosa	4737	9	5
MaCo2	Fraxinus exclesior	4948	2	2	Hedera helix	4661	5	NA
MaCo3	Fraxinus exclesior	4649	1	1	Fagus sylvatica	4622	5	6
MaCo4	Acer monspessulanum	4818	2	NA	Dioscorea communis	4777	2	NA
MaCo5	Fraxinus exclesior	4778	2	2	Dioscorea communis	4818	1	NA
MaCo6	Prunus avium	4519	1	2	Dioscorea communis	4603	1	NA
MaCo7	Rubus ulmifolius	4655	1	NA	Dioscorea communis	4695	2	NA
MaCo8	Fraxinus exclesior	4515	1	1	Fagus sylvatica	4613	7	5
MaCo9	Fraxinus exclesior	4694	5	4	Dioscorea communis	4828	4	NA
MaCo10	Fagus sylvatica	4594	11	10	Hedera helix	1505	4	NA
MaCo11	Fagus sylvatica	4665	4	4	Alnus glutinosa	2314	1	1
MaGy01	Acer monspessulanum	5411	2	NA	Fagus sylvatica	5681	28	30
* : Copy number estimated from unassembled Illumina reads
** : Copy number estimated by aligning the transferred elements against the reference genome using Blastn
